# Different genetic architectures of complex traits and their relevance to polygenic score performance in diverse populations

**DOI:** 10.1101/2022.10.29.514295

**Authors:** Nuno R. G. Carvalho, Adrian M. Harris, Joseph Lachance

**Affiliations:** School of Biological Sciences, Georgia Institute of Technology, Atlanta, GA, USA

**Keywords:** complex traits, genetic architecture, Gini coefficients, polygenic scores, population genetics, portability

## Abstract

**Background:** Despite the many insights gleaned from GWAS, polygenic predictions of complex traits have had limited success, particularly when these predictions are applied to individuals of non-European descent. A deeper understanding of the genetic architecture of complex traits may inform why some traits are easier to predict than others.

**Methods:** Examining 163 complex traits from the UK Biobank, we compared and contrasted three aspects of genetic architecture (SNP heritability, LD variability, and genomic inequality) with three aspects of polygenic score performance (prediction accuracy in the source population, portability across populations, and trait divergence across populations). Here, genomic inequality refers to how unequally the genetic variance of each trait is distributed across the top trait-associated SNPs, as quantified via a novel application of Gini coefficients.

**Results:** Consistent with reduced statistical power, polygenic predictions of binary traits performed worse than predictions of quantitative traits. Traits with low Gini coefficients (i.e., highly polygenic architectures) include hip circumference as well as systolic and diastolic blood pressure. Traits with large population-level differences in polygenic scores include skin pigmentation and hair color. Focusing on 96 quantitative traits, we found that highly heritable traits were easier to predict and had predictions that were more portable to other ancestries. Traits with highly divergent polygenic score distributions across populations were less likely to have portable predictions. Intriguingly, LD variability was largely uninformative regarding the portability of polygenic predictions. This suggests that factors other than the differential tagging of causal SNPs drive the reduction in polygenic score accuracy across populations. Subsequent analyses identified suites of traits with similar genetic architecture and polygenic score performance profiles. Importantly, lifestyle and psychological traits tended to have low heritability, as well as poor predictability and portability.

**Conclusions:** Novel metrics capture different aspects of trait-specific genetic architectures and polygenic score performance. Our findings also caution against the application of polygenic scores to traits like general happiness, alcohol frequency, and average income, especially when polygenic scores are applied to individuals who have an ancestry that differs from the original source population.
