## Supplemental table S1 for "Different genetic architectures of complex traits and their relevance to polygenic score performance in diverse populations"

prive_code	shortname	description	panUKB_code	panUKB_trait_type	prive_trait_type	group	n_sig_ind_SNPs	SNP_heritability	LD_variability	Genomic_inequality_Gini_500meta	PGS_accuracy	PGS_portability	PGS_divergence
153	Colorectal cancer	Colorectal cancer	phecode-153-both_sexes	binary	binary	diseases	174	0.109	0.396158033	0.964739776	0.0376	-0.001146895	2.235991644
172	Skin cancer	Skin cancer	phecode-172-both_sexes	binary	binary	diseases	459	0.101	0.286794716	0.667761124	0.1136	-0.002749888	3.33082718
174.1	Breast cancer	Breast cancer [female]	phecode-174.1-females	binary	binary	diseases	312	0.103	0.279004213	0.943666379	0.1101	-0.000941035	2.331388202
185	Prostate cancaer	Cancer of prostate	phecode-185-males	binary	binary	diseases	365	0.161	0.36460735	0.876683826	0.1532	-0.001570232	2.800378264
208	Benign colon neoplasm	Benign neoplasm of colon	phecode-208-both_sexes	binary	binary	diseases	381	0.074	0.225368787	0.914194235	0.0643	-0.000911753	1.455067657
211	Benign digestive neoplasm	Benign neoplasm of other parts of digestive system	phecode-211-both_sexes	binary	binary	diseases	166	0.0426	0.705842568	0.960673633	0.0232	-0.000402566	2.141531545
218	Benign uterus neoplasm	Benign neoplasm of uterus	phecode-218-females	binary	binary	diseases	285	0.0615	0.15814505	0.904826888	0.0392	-3.77E-05	2.71168808
244	Hypothyroidism	Hypothyroidism	phecode-244-both_sexes	binary	binary	diseases	1047	0.17	0.348714702	0.606246702	0.1192	-0.001802293	1.410182298
250.2	Type 2 diabetes	Type 2 diabetes	phecode-250.2-both_sexes	binary	binary	diseases	819	0.217	0.205764052	0.53479745	0.1246	-0.000915181	1.980195167
272	Lipoid metabolism disorders	Disorders of lipoid metabolism	phecode-272-both_sexes	binary	binary	diseases	625	0.112	0.185627344	0.633696317	0.097	-0.001333843	2.353526035
278	Hyperalimentation	Overweight, obesity and other hyperalimentation	phecode-278-both_sexes	binary	binary	diseases	382	0.166	0.462647362	0.871409708	0.0547	-0.001816169	2.053754712
296.2	Depression	Depression	phecode-296.2-both_sexes	binary	binary	lifestyle/psychological	70	0.0869	0.474681455	0.973900849	0.0323	-0.002713516	2.35647108
318	Tobacco use disorder	Tobacco use disorder	phecode-318-both_sexes	binary	binary	lifestyle/psychological	290	0.125	0.51145557	0.90607744	0.0557	-0.002303851	3.012520794
351	Other peripheral nerve disorders	Other peripheral nerve disorders	phecode-351-both_sexes	binary	binary	diseases	299	0.123	0.631311384	0.923848593	0.0393	-0.003360838	2.06342802
365	Glaucoma	Glaucoma	phecode-365-both_sexes	binary	binary	diseases	272	0.135	0.386191322	0.910555716	0.0419	-0.001376798	2.432407355
366	Cataract	Cataract	phecode-366-both_sexes	binary	binary	diseases	312	0.0722	0.305332822	0.885697683	0.0436	-0.002499797	2.407657047
401	Hypertension	Hypertension	phecode-401-both_sexes	binary	binary	diseases	1484	0.188	0.188259757	0.258078923	0.1882	-0.001254787	2.186704472
411.4	Coronary atherosclerosis	Coronary atherosclerosis	phecode-411.4-both_sexes	binary	binary	diseases	648	0.158	0.304305435	0.689613736	0.1021	-0.001700218	2.45311789
415	Pulmonary heart disease	Pulmonary heart disease	phecode-415-both_sexes	binary	binary	diseases	224	0.0285	0.352849078	0.934779616	0.0355	-0.001087388	1.625358964
427.2	Atrial fibrillation/flutter	Atrial fibrillation and flutter	phecode-427.2-both_sexes	binary	binary	diseases	524	0.123	0.405623363	0.864679734	0.1026	-0.001719842	2.49919993
428	Congestive heart failure	Congestive heart failure; nonhypertensive	phecode-428-both_sexes	binary	binary	diseases	182	0.0723	0.573453551	0.968876468	0.0293	-0.00080443	2.077833264
451	Phlebitis/thrombophlebitis	Phlebitis and thrombophlebitis	phecode-451-both_sexes	binary	binary	diseases	286	0.047	0.445675704	0.912973103	0.0525	-0.002533884	1.573136987
454	Varicose veins	Varicose veins	phecode-454-both_sexes	binary	binary	diseases	459	0.174	0.444210526	0.845478226	0.0701	-0.001443503	1.161156498
455	Hemorrhoids	Hemorrhoids	phecode-455-both_sexes	binary	binary	diseases	335	0.0715	0.37616785	0.930055796	0.0438	-0.002415897	1.89123628
459.9	Circulatory disease NEC	Circulatory disease NEC	phecode-459.9-both_sexes	binary	binary	diseases	238	0.0393	0.259774992	0.938716693	0.0405	-0.002813355	1.291234318
495	Asthma	Asthma	phecode-495-both_sexes	binary	binary	diseases	705	0.139	0.294653572	0.598084182	0.1135	-0.001890497	1.911227597
496	Chronic airway obstruction	Chronic airway obstruction	phecode-496-both_sexes	binary	binary	diseases	261	0.13	0.507182003	0.939802749	0.0241	-0.003217196	2.0371731
530.1	Esophagitis/GERD	Esophagitis, GERD and related diseases	phecode-530.1-both_sexes	binary	binary	diseases	376	0.0912	0.4534024	0.887101671	0.047	-0.001300551	2.154729134
535.6	Duodenitis	Duodenitis	phecode-535.6-both_sexes	binary	binary	diseases	216	0.0688	0.452214402	0.95318808	0.0198	-0.002091186	2.320064263
550.1	Inguinal hernia	Inguinal hernia	phecode-550.1-both_sexes	binary	binary	diseases	532	0.115	0.505395715	0.844970266	0.0676	-0.001277432	2.929457892
555.2	Ulcerative colitis	Ulcerative colitis	phecode-555.2-both_sexes	binary	binary	diseases	218	0.156	0.849135105	0.871585866	0.0625	-0.001899442	2.71055129
562.1	Diverticulosis	Diverticulosis	phecode-562.1-both_sexes	binary	binary	diseases	551	0.139	0.375047974	0.810202334	0.0896	-0.001332657	1.4564073
564	Functional digestive disorders	Functional digestive disorders	phecode-564-both_sexes	binary	binary	diseases	223	0.0593	0.3888658	0.959268174	0.02	-0.000905006	1.848255811
565.1	Anal and rectal polyp	Anal and rectal polyp	phecode-565.1-both_sexes	binary	binary	diseases	194	0.0523	0.33491428	0.938928134	0.0212	0	2.430913615
574	Cholelithiasis/cholecystitis	Cholelithiasis and cholecystitis	phecode-574-both_sexes	binary	binary	diseases	436	0.0673	0.142416474	0.90174902	0.0948	-0.001808616	2.173403813
575	Biliary tract disease	Other biliary tract disease	phecode-575-both_sexes	binary	binary	diseases	130	0.0296	0.088191025	0.929570822	0.0221	-0.001123717	1.570748931
593	Hematuria	Hematuria	phecode-593-both_sexes	binary	binary	diseases	419	0.0487	0.586360187	0.859312395	0.03	-0.001288207	1.969095366
594	Urinary calculus	Urinary calculus	phecode-594-both_sexes	binary	binary	diseases	260	0.131	0.225825399	0.905704212	0.0323	-0.001994251	1.824709025
600	Prostate hyperplasia	Hyperplasia of prostate	phecode-600-males	binary	binary	diseases	329	0.111	0.479860818	0.83166438	0.0846	-0.000394564	1.176090289
615	Endometriosis	Endometriosis	phecode-615-females	binary	binary	diseases	209	0.104	0.420313759	0.952905362	0.0219	0	2.912051793
618	Genital prolapse	Genital prolapse	phecode-618-females	binary	binary	diseases	248	0.147	0.172705943	0.942586327	0.0425	-0.000809349	1.799933362
681	Superficial cellulitis/abscess	Superficial cellulitis and abscess	phecode-681-both_sexes	binary	binary	diseases	197	0.0546	0.62223312	0.960708834	0.0142	-0.004894854	2.391645517
704	Hair diseases	Diseases of hair and hair follicles	phecode-704-both_sexes	binary	binary	diseases	248	0.0369	0.437313127	0.905260291	0.056	-0.003140055	2.712484886
706.2	Sebaceous cyst	Sebaceous cyst	phecode-706.2-both_sexes	binary	binary	diseases	349	0.0279	0.524153338	0.926313149	0.0461	-0.003162877	2.558722922
716	Other arthropathies	Other arthropathies	phecode-716-both_sexes	binary	binary	diseases	351	0.122	0.324383111	0.845948751	0.0461	-0.002601218	1.750488691
735.3	Bunion	Hallux valgus (Bunion)	phecode-735.3-both_sexes	binary	binary	diseases	226	0.148	0.616660047	0.906609079	0.0379	-0.002095798	1.643992253
740	Osteoarthrosis	Osteoarthrosis	phecode-740-both_sexes	binary	binary	diseases	335	0.101	0.613589884	0.862375152	0.0409	-0.001680306	2.965810533
743.1	Osteoporosis	Osteoporosis	phecode-743.1-both_sexes	binary	binary	diseases	253	0.0954	0.360831279	0.950490841	0.0308	-0.002822052	1.887001613
785	Abdominal pain	Abdominal pain	phecode-785-both_sexes	binary	binary	diseases	246	0.0593	0.347482001	0.93449107	0.0265	-0.001525622	2.477010415
960.2	Penicillin allergy	Allergy/adverse effect of penicillin	phecode-960.2-both_sexes	binary	binary	physical measures	252	0.0597	0.338703912	0.93821098	0.0296	-0.003668379	2.071819548
albumin	Albumin	Albumin	biomarkers-30600-both_sexes-irnt	quantitative	quantitative	biological measures	3894	0.144	0.145827969	0.413330502	0.2949	-0.001077439	2.787895107
ankle_spacing	Ankle spacing	Ankle spacing width	continuous-3143-both_sexes-irnt	quantitative	quantitative	physical measures	6525	0.319	0.282081415	0.246492512	0.4249	-0.001210517	2.312346994
apoA	Apolipoprotein A	Apolipoprotein A	biomarkers-30630-both_sexes-irnt	quantitative	quantitative	biological measures	7279	0.223	0.17149442	0.452639973	0.4103	-0.000861712	1.56037304
apoB	Apolipoprotein B	Apolipoprotein B	biomarkers-30640-both_sexes-irnt	quantitative	quantitative	biological measures	4687	0.163	0.095977758	0.627948725	0.3928	-0.000705415	2.802467638
bad_hearing	Hearing problems	Hearing difficulty/problems	categorical-2247-both_sexes-1	binary	binary	physical measures	477	0.0791	0.409615073	0.884650381	0.0921	-0.001877746	1.628697615
birth_weight	Birth weight	Birth weight	continuous-20022-both_sexes-irnt	quantitative	quantitative	physical measures	1489	0.113	0.147513736	0.451849157	0.1913	-0.001084582	2.158651079
calcium	Calcium	Calcium	biomarkers-30680-both_sexes-irnt	quantitative	quantitative	biological measures	3710	0.123	0.087569168	0.362052467	0.2668	-0.001128776	1.836242621
cholesterol	Cholesterol	Cholesterol	biomarkers-30690-both_sexes-irnt	quantitative	quantitative	biological measures	4650	0.127	0.112632765	0.487999508	0.3271	-0.000702574	2.650495932
darker_skin0	Skin color	Skin colour	continuous-1717-both_sexes	quantitative	quantitative	physical measures	4475	0.153	0.348750061	0.540676289	0.387	-0.002456649	3.70816582
depressed_for_1w	Weeklong depression	Ever depressed for a whole week	categorical-4598-both_sexes-4598	binary	binary	lifestyle/psychological	220	0.0916	0.672639078	0.914883243	0.0769	-0.003216724	2.502652001
depression_feelings	Recent depression	Recent feelings of depression	continuous-20510-both_sexes	quantitative	binary	lifestyle/psychological	746	0.0795	0.452866327	0.805312457	0.0302	-0.001441843	2.243097167
diastolic_BP	Diastolic BP	Diastolic blood pressure, automated reading	continuous-4079-both_sexes-irnt	quantitative	quantitative	physical measures	3539	0.139	0.447814373	0.227564459	0.2491	-0.001202015	1.937726065
drink_alcohol	Alcohol drinker	Alcohol drinker status	categorical-20117-both_sexes-2	binary	binary	lifestyle/psychological	272	0.114	0.54310346	0.923283192	0.0209	-0.000197676	2.561656684
ECG_P_duration	ECG P duration	P duration	continuous-12338-both_sexes-irnt	quantitative	quantitative	physical measures	115	0.0652	0.335752947	0.963226466	0.0975	0	1.588281268
erythrocyte_width	RBC distribution width	Red blood cell (erythrocyte) distribution width	continuous-30070-both_sexes-irnt	quantitative	quantitative	biological measures	8661	0.141	0.355373838	0.401947912	0.3342	-0.001418222	1.767490287
erythrocyte	RBC count	Red blood cell (erythrocyte) count	continuous-30010-both_sexes-irnt	quantitative	quantitative	biological measures	9578	0.236	0.415927366	0.53983095	0.3987	-0.001375831	1.960040031
ever_cannabis	Ever taken cannabis	Ever taken cannabis	continuous-20453-both_sexes	quantitative	binary	lifestyle/psychological	714	0.196	0.555906061	0.871429102	0.071	-0.00319202	2.544713298
ever_smoked	Ever smoked	Ever smoked	categorical-20160-both_sexes-20160	binary	binary	lifestyle/psychological	1004	0.124	0.241680058	0.437759043	0.1289	-0.001660816	2.473212623
F_age_first_birth	First birth age	Age at first live birth	continuous-2754-both_sexes-irnt	quantitative	quantitative	physical measures	929	0.174	0.077775763	0.814782954	0.1321	-0.00290811	2.699524382
F_length_menstrual_cycle	Menstrual cycle length	Length of menstrual cycle	continuous-3710-both_sexes	quantitative	quantitative	physical measures	152	0.138	0.311716222	0.944244122	0.0877	-0.002280075	1.854218768
F_menarche	Menarche	Age when periods started (menarche)	continuous-2714-both_sexes	quantitative	quantitative	physical measures	2160	0.227	0.173759943	0.484450021	0.2798	-0.001932234	2.182094542
fall_1y	Falls (1yr)	Falls in the last year	continuous-2296-both_sexes	quantitative	binary	physical measures	421	0.0582	0.901144466	0.911049422	0.0228	0	1.657416689
fat_perc	Body fat %	Body fat percentage	continuous-23099-both_sexes-irnt	quantitative	quantitative	physical measures	5301	0.247	0.097812354	0.287165004	0.3451	-0.001286502	2.626462999
FEV1	FEV1	Forced expiratory volume in 1-second (FEV1), Best measure	continuous-20150-both_sexes-irnt	quantitative	quantitative	physical measures	3960	0.228	0.428860697	0.221413777	0.3319	-0.000568205	2.274968887
fluid_intelligence	Fluid intelligence	Fluid intelligence score	continuous-20016-both_sexes-irnt	quantitative	quantitative	lifestyle/psychological	1123	0.202	0.3414366	0.444575558	0.1628	-0.001291422	2.322332318
foreboding_feelings	Foreboding feelings	Recent feelings of foreboding	continuous-20512-both_sexes	quantitative	binary	lifestyle/psychological	1046	0.0924	0.43946102	0.652534205	0.0282	-0.000502196	1.684602334
fracture_5y	Fractured bones (5yr)	Fractured/broken bones in last 5 years	categorical-2463-both_sexes-2463	binary	binary	physical measures	258	0.0531	0.440888052	0.92776844	0.0619	-0.002171167	1.843023952
FVC	FVC	Forced vital capacity (FVC), Best measure	continuous-20151-both_sexes-irnt	quantitative	quantitative	physical measures	4723	0.259	0.35611637	0.232773229	0.3635	-0.001450409	2.538463805
geek_time	Duration TV/PC	Time spent watching television (TV) or using computer	continuous-1070-both_sexes	quantitative	quantitative	lifestyle/psychological	1513	0.1	0.306316458	0.689810821	0.1722	-0.002282163	2.103961756
glasses	Wear glasses/contacts	Wears glasses or contact lenses	categorical-2207-both_sexes-2207	binary	binary	physical measures	205	0.0457	0.378583912	0.94377944	0.0154	-0.001395082	2.24481146
haematocrit_perc	Hematocrit %	Haematocrit percentage	continuous-30030-both_sexes-irnt	quantitative	quantitative	biological measures	5607	0.167	0.258249993	0.339522976	0.3256	-0.001440662	1.960117827
haemoglobin	[Hb]	Haemoglobin concentration	continuous-30020-both_sexes-irnt	quantitative	quantitative	biological measures	6282	0.178	0.312416427	0.434220634	0.3431	-0.00157353	1.98775882
hand_grip_strength	Hand grip strength	Hand grip strength (mean of both)	continuous-47-both_sexes-irnt	quantitative	quantitative	physical measures	2312	0.148	0.298543071	0.23300022	0.2515	-0.001588938	2.285316256
headaches_for_3m	Headaches (3+ mo)	Headaches for 3+ months	categorical-3799-both_sexes-3799	binary	binary	diseases	191	0.0924	0.253793489	0.934235388	0.0537	-0.002630294	2.322852299
height	Height	Standing height	continuous-50-both_sexes-irnt	quantitative	quantitative	physical measures	39037	0.546	0.227143718	0.249054241	0.6344	-0.001186979	1.618064651
immature_reticulocyte_frac	Immature reticulocyte fraction	Immature reticulocyte fraction	continuous-30280-both_sexes-irnt	quantitative	quantitative	biological measures	5308	0.146	0.133461622	0.407274924	0.3146	-0.001048922	2.553214056
income	Household income	Average total household income before tax	continuous-738-both_sexes	quantitative	quantitative	lifestyle/psychological	1571	0.0979	0.28007261	0.2726841	0.1409	-0.002221522	2.659273868
insomnia	Insomnia	Sleeplessness / insomnia	continuous-1200-both_sexes	quantitative	quantitative	lifestyle/psychological	649	0.0671	0.260378667	0.588044721	0.1248	-0.001815085	2.295445561
LDL	LDL	LDL direct	biomarkers-30780-both_sexes-irnt	quantitative	quantitative	biological measures	3722	0.124	0.071174914	0.567252694	0.3331	-0.000706077	2.756635963
less_alcohol	Alcohol frequency	Alcohol intake frequency	continuous-1558-both_sexes	quantitative	quantitative	lifestyle/psychological	1609	0.0897	0.354624815	0.939130548	0.1546	-0.002087645	1.829821106
less_happy_with_health	Health happinness	General happiness with own health	continuous-20459-both_sexes	quantitative	quantitative	lifestyle/psychological	228	0.0806	0.532766102	0.957541048	0.064	-0.002405962	2.336545133
less_happy	General happiness	General happiness	continuous-20458-both_sexes	quantitative	quantitative	lifestyle/psychological	266	0.0679	0.425090757	0.943102101	0.0697	-0.003884339	2.526700346
less_tanned	Skin tanning	Ease of skin tanning	continuous-1727-both_sexes	quantitative	quantitative	physical measures	5070	0.176	0.178306891	0.539696837	0.4089	-0.003036829	3.72145134
log_age_first_sex	First sex age	Age first had sexual intercourse	continuous-2139-both_sexes-irnt	quantitative	quantitative	lifestyle/psychological	3216	0.158	0.2252644	0.186952803	0.2244	-0.001968034	2.764544225
log_ALP	Alkaline phosphatase	Alkaline phosphatase	biomarkers-30610-both_sexes-irnt	quantitative	quantitative	biological measures	11331	0.194	0.176060706	0.467725105	0.4599	-0.001078712	1.882826514
log_ALT	Alanine aminotransferase	Alanine aminotransferase	biomarkers-30620-both_sexes-irnt	quantitative	quantitative	biological measures	4035	0.118	0.201606506	0.474818452	0.2633	-0.001369351	2.617310932
log_AST	Aspartate aminotransferase	Aspartate aminotransferase	biomarkers-30650-both_sexes-irnt	quantitative	quantitative	biological measures	5476	0.116	0.300832106	0.470977439	0.2685	-0.001461306	1.703143103
log_bilirubin	Bilirubin	Total bilirubin	biomarkers-30840-both_sexes-irnt	quantitative	quantitative	biological measures	6827	0.361	0.167278472	0.392415346	0.6051	-0.000423857	2.082339428
log_BMI	BMI	Body mass index (BMI)	continuous-21001-both_sexes-irnt	quantitative	quantitative	physical measures	8645	0.263	0.176908553	0.281534589	0.3698	-0.001205167	2.803930258
log_creatinine_urine	Creatinine (urine)	Creatinine (enzymatic) in urine	continuous-30510-both_sexes-irnt	quantitative	quantitative	biological measures	1115	0.0675	0.099954295	0.567407995	0.1184	-0.001705944	2.992291681
log_creatinine	Creatinine	Creatinine	biomarkers-30700-both_sexes-irnt	quantitative	quantitative	biological measures	7687	0.189	0.143528912	0.312077064	0.3568	-0.001318476	1.616959497
log_CRP	C-reactive protein	C-reactive protein	biomarkers-30710-both_sexes-irnt	quantitative	quantitative	biological measures	6096	0.197	0.183195173	0.462982051	0.3858	-0.000981685	2.245238759
log_cystatinC	Cystatin C	Cystatin C	biomarkers-30720-both_sexes-irnt	quantitative	quantitative	biological measures	11167	0.233	0.057629884	0.518427532	0.418	-0.001298549	2.049402114
log_ECG_QRS_duration	ECG QRS duration	QRS duration	continuous-12340-both_sexes-irnt	quantitative	quantitative	physical measures	249	0.122	0.093987358	0.831874852	0.2202	-0.001781321	2.239112445
log_eosinophil_perc	Eosinophil %	Eosinophil percentage	continuous-30210-both_sexes-irnt	quantitative	quantitative	biological measures	8440	0.0771	0.17582646	0.320433188	0.2072	-0.001371499	2.016395411
log_fat_free_mass	Fat-free mass	Whole body fat-free mass	continuous-23101-both_sexes-irnt	quantitative	quantitative	physical measures	15075	0.334	0.292773665	0.307040327	0.458	-0.001181051	2.436687207
log_fat_mass	Fat mass	Whole body fat mass	continuous-23100-both_sexes-irnt	quantitative	quantitative	physical measures	9018	0.248	0.334959556	0.322258112	0.3534	-0.001268522	2.682143589
log_glucose	Glucose	Glucose	biomarkers-30740-both_sexes-irnt	quantitative	quantitative	biological measures	1546	0.0544	0.049924569	0.545739073	0.1692	-0.001284217	1.859763754
log_HbA1c	HbA1c	Glycated haemoglobin (HbA1c)	biomarkers-30750-both_sexes-irnt	quantitative	quantitative	biological measures	8787	0.174	0.243259609	0.406287682	0.3405	-0.00145686	2.721791947
log_HDL	HDL	HDL cholesterol	biomarkers-30760-both_sexes-irnt	quantitative	quantitative	biological measures	10143	0.278	0.189152457	0.451821614	0.4605	-0.000863821	1.53755583
log_heel_BMD	Heel BMD	Heel bone mineral density (BMD)	continuous-3148-both_sexes-irnt	quantitative	quantitative	physical measures	6538	0.292	0.161889531	0.363326539	0.4537	-0.001398711	1.287224053
log_heel_BUA	Heel BUA	Heel Broadband ultrasound attenuation, direct entry	continuous-3144-both_sexes-irnt	quantitative	quantitative	physical measures	5446	0.261	0.25169769	0.401636023	0.4264	-0.001504122	1.640060147
log_hip_circ	Hip circumference	Hip circumference	continuous-49-both_sexes-irnt	quantitative	quantitative	physical measures	7961	0.227	0.274284985	0.224878656	0.3373	-0.001142451	2.93478547
log_HLR_reticulocyte	HLR reticulocyte	High light scatter reticulocyte count	continuous-30300-both_sexes-irnt	quantitative	quantitative	biological measures	9518	0.223	0.223653305	0.379598175	0.4069	-0.00112224	2.388678476
log_IGF1	IGF-1	IGF-1	biomarkers-30770-both_sexes-irnt	quantitative	quantitative	biological measures	9034	0.23	0.12487154	0.352756089	0.3977	-0.001107662	2.751877838
log_impedance	Impedance	Impedance of whole body	continuous-23106-both_sexes-irnt	quantitative	quantitative	physical measures	10260	0.282	0.29050647	0.359814406	0.4099	-0.001148055	2.664168027
log_leukocyte	WBC count	White blood cell (leukocyte) count	continuous-30000-both_sexes-irnt	quantitative	quantitative	biological measures	5890	0.203	0.351719626	0.387626932	0.3641	-0.001217871	1.661175368
log_lipoA	Lipoprotein A	Lipoprotein A	biomarkers-30790-both_sexes-irnt	quantitative	quantitative	biological measures	3505	0.34	0.49254379	0.429616053	0.6002	-0.002246018	2.238224086
log_log_gammaGT	Gamma GT	Gamma glutamyltransferase	biomarkers-30730-both_sexes-irnt	quantitative	quantitative	biological measures	8024	0.215	0.151164268	0.41283091	0.4046	-0.001280899	2.263267145
log_lymphocyte	Lymphocyte count	Lymphocyte count	continuous-30120-both_sexes-irnt	quantitative	quantitative	biological measures	8385	0.2	0.314081514	0.373404702	0.3636	-0.001169548	2.236034176
log_mean_carotid_IMT	Carotid IMT	Mean carotid IMT (intima-medial thickness) at 120/150/210/240 degrees	continuous-22671-both_sexes-irnt	quantitative	quantitative	physical measures	80	0.221	0.232639826	0.962987205	0.1935	-0.000672481	2.54839979
log_microalbumin_urine	Microalbumin (urine)	Microalbumin in urine	continuous-30500-both_sexes-irnt	quantitative	quantitative	biological measures	224	0.0365	0.526485393	0.90995308	0.0727	-0.001785844	2.48477851
log_monocyte	Monocyte count	Monocyte count	continuous-30130-both_sexes-irnt	quantitative	quantitative	biological measures	9520	0.202	0.283984586	0.386212554	0.4056	-0.001155657	2.247539534
log_neutrophil	Neutrophil count	Neutrophil count	continuous-30140-both_sexes-irnt	quantitative	quantitative	biological measures	5261	0.174	0.477905569	0.353465859	0.3305	-0.001139184	1.726465523
log_platelet_crit	Platelet crit	Platelet crit	continuous-30090-both_sexes-irnt	quantitative	quantitative	biological measures	12639	0.233	0.256379904	0.393401425	0.4299	-0.001214422	0.906476159
log_platelet_volume	Platelet volume	Mean platelet (thrombocyte) volume	continuous-30100-both_sexes-irnt	quantitative	quantitative	biological measures	21733	0.392	0.168026775	0.398782512	0.6032	-0.00103045	2.278008369
log_platelet_width	Platelet distribution width	Platelet distribution width	continuous-30110-both_sexes-irnt	quantitative	quantitative	biological measures	11553	0.249	0.157765865	0.389871655	0.4623	-0.001062146	2.115523099
log_platelet	Platelet count	Platelet count	continuous-30080-both_sexes-irnt	quantitative	quantitative	biological measures	16045	0.276	0.17891691	0.372779942	0.4839	-0.001080927	2.343748333
log_potassium_urine	Potassium (urine)	Potassium in urine	continuous-30520-both_sexes-irnt	quantitative	quantitative	biological measures	715	0.0435	0.532693035	0.798219846	0.0706	-0.0012605	2.218099815
log_pulse_rate	Pulse rate	Pulse rate, automated reading	continuous-102-both_sexes-irnt	quantitative	quantitative	physical measures	4141	0.146	0.073592954	0.316142823	0.2692	-0.001037295	1.305137456
log_reticulocyte	Reticulocyte count	Reticulocyte count	continuous-30250-both_sexes-irnt	quantitative	quantitative	biological measures	8637	0.209	0.215159785	0.334991349	0.3967	-0.001259724	2.277401598
log_SHBG	SHBG	Sex hormone binding globulin (SHBG)	biomarkers-30830-both_sexes-irnt	quantitative	quantitative	biological measures	7123	0.232	0.082620434	0.617884603	0.4274	-0.001069826	2.399740793
log_sleep	Sleep duration	Sleep duration	continuous-1160-both_sexes	quantitative	quantitative	lifestyle/psychological	880	0.0722	0.286948173	0.442150082	0.1275	-0.001655713	2.588426447
log_triglycerides	Triglycerides	Triglycerides	biomarkers-30870-both_sexes-irnt	quantitative	quantitative	biological measures	7127	0.199	0.119026045	0.46347298	0.3705	-0.001146452	2.145799187
log_urea	Urea	Urea	biomarkers-30670-both_sexes-irnt	quantitative	quantitative	biological measures	3031	0.114	0.086457257	0.335633119	0.2537	-0.001123525	2.50071926
log_ventricular_rate	Ventricular rate	Ventricular rate	continuous-12336-both_sexes-irnt	quantitative	quantitative	physical measures	137	0.146	0.102045296	0.92701913	0.1331	-0.004351696	2.460358769
log_vitaminD	Vitamin D	Vitamin D	biomarkers-30890-both_sexes-irnt	quantitative	quantitative	biological measures	2045	0.0731	0.113661544	0.555375335	0.2293	-0.002035971	2.367992172
log_waist_circ	Waist circumference	Waist circumference	continuous-48-both_sexes-irnt	quantitative	quantitative	physical measures	4390	0.213	0.166093553	0.44151487	0.3233	-0.00131127	2.159870256
log_water_mass	Water mass	Whole body water mass	continuous-23102-both_sexes-irnt	quantitative	quantitative	physical measures	14461	0.334	0.29149414	0.299801642	0.4574	-0.00118007	2.459751757
lymphocyte_perc	Lymphocyte %	Lymphocyte percentage	continuous-30180-both_sexes-irnt	quantitative	quantitative	biological measures	6295	0.163	0.271622943	0.300802129	0.314	-0.000978075	2.220424649
MCH	MCH	Mean corpuscular haemoglobin	continuous-30050-both_sexes-irnt	quantitative	quantitative	biological measures	12020	0.225	0.25926239	0.494760286	0.4309	-0.001712552	2.19992277
MCV	MCV	Mean corpuscular volume	continuous-30040-both_sexes-irnt	quantitative	quantitative	biological measures	12806	0.244	0.256563096	0.49688321	0.4447	-0.001598633	2.310809922
monocyte_perc	Monocyte %	Monocyte percentage	continuous-30190-both_sexes-irnt	quantitative	quantitative	biological measures	8135	0.202	0.127775442	0.413162852	0.4126	-0.001199737	2.928361939
more_evening	Chronotype	Morning/evening person (chronotype)	continuous-1180-both_sexes	quantitative	quantitative	lifestyle/psychological	2100	0.127	0.262582598	0.232961406	0.2051	-0.001577916	2.686803059
more_sunscreen	Sunscreen use	Use of sun/uv protection	continuous-2267-both_sexes	quantitative	quantitative	lifestyle/psychological	943	0.0531	0.325940732	0.701825314	0.1345	-0.002154601	3.303231533
myopia	Myopia	Myopia diagnosis	phecode-367.1-both_sexes	binary	binary	physical measures	129	0.372	0.419835955	0.947014993	0.2396	-0.001446446	2.025766703
narcolepsy	Narcolepsy	Daytime dozing / sleeping (narcolepsy)	continuous-1220-both_sexes	quantitative	binary	physical measures	543	0.0962	0.652465615	0.900132626	0.0959	-0.001755985	1.717919737
neuroticism	Neuroticism	Neuroticism score	continuous-20127-both_sexes-irnt	quantitative	quantitative	lifestyle/psychological	1480	0.12	0.486511526	0.43918927	0.1882	-0.001487294	1.903755707
neutrophil_perc	Neutrophil %	Neutrophil percentage	continuous-30200-both_sexes-irnt	quantitative	quantitative	biological measures	5784	0.153	0.268132226	0.299008634	0.3059	-0.001007003	2.265079023
phosphate	Phosphate	Phosphate	biomarkers-30810-both_sexes-irnt	quantitative	quantitative	biological measures	3069	0.118	0.122247397	0.414622683	0.2712	-0.000909765	2.621648671
play_computer	Plays PC games	Plays computer games	continuous-2237-both_sexes	quantitative	binary	lifestyle/psychological	1021	0.16	0.676349701	0.693963485	0.1371	-0.001907646	1.257337938
poorer_health	Overall health	Overall health rating	continuous-2178-both_sexes	quantitative	quantitative	lifestyle/psychological	1275	0.104	0.239838858	0.273522206	0.1677	-0.001709141	2.258566172
protein	Protein	Total protein	biomarkers-30860-both_sexes-irnt	quantitative	quantitative	biological measures	5181	0.173	0.299914738	0.371659781	0.3216	-0.001149736	2.337900798
red_hair	Red hair	Hair colour (natural, before greying)	categorical-1747-both_sexes-2	binary	binary	physical measures	1798	0.95	0.282443629	0.667650323	0.4238	-0.002893315	3.001917776
reticulocyte_volume	Reticulocyte volume	Mean reticulocyte volume	continuous-30260-both_sexes-irnt	quantitative	quantitative	biological measures	9409	0.198	0.325795406	0.387340315	0.3934	-0.001209554	2.260492838
sitting_height	Sitting height	Sitting height	continuous-20015-both_sexes-irnt	quantitative	quantitative	physical measures	26300	0.372	0.337569855	0.247268561	0.5055	-0.001286821	2.466416668
snoring	Snoring	Snoring	categorical-1210-both_sexes-1210	binary	binary	physical measures	635	0.107	0.512241523	0.650590287	0.1113	-0.001118662	2.861740473
sodium_urine	Sodium (urine)	Sodium in urine	continuous-30530-both_sexes-irnt	quantitative	quantitative	biological measures	1057	0.071	0.105461872	0.579306861	0.1218	-0.001722945	2.475907703
sphered_cell_volume	Sphered cell volume	Mean sphered cell volume	continuous-30270-both_sexes-irnt	quantitative	quantitative	biological measures	10033	0.216	0.356848983	0.522788428	0.4104	-0.001290262	2.120922619
systolic_BP	Systolic BP	Systolic blood pressure, automated reading	continuous-4080-both_sexes-irnt	quantitative	quantitative	physical measures	3828	0.147	0.318414674	0.220074784	0.2548	-0.001203453	1.25504353
urate	Urate	Urate	biomarkers-30880-both_sexes-irnt	quantitative	quantitative	biological measures	7455	0.206	0.180453159	0.5903394	0.3885	-0.000802143	2.274787987
water_intake	Water intake	Water intake	continuous-1528-both_sexes	quantitative	quantitative	lifestyle/psychological	805	0.0753	0.533731276	0.796992555	0.1332	-0.001674126	2.065676351
years_of_edu	Educational attainment	Qualifications (years of education)	categorical-6138-both_sexes-3	binary	quantitative	lifestyle/psychological	458	0.116	0.264435798	0.772807956	0.1752	-0.002341135	2.493276297
